# Altered visual responses in Drosophila BBSome mutants support a nonciliary role in the retina

**DOI:** 10.64898/2026.11.16.766922

**Authors:** Sarolta Szentes, Milena Damulewicz, Kinga Kapusi, Katalin Farkas, David M Glover, Levente Kovacs

## Abstract

The BBSome regulates ciliary membrane protein trafficking and mutations in its individual subunits lead in humans, to Bardet–Biedl syndrome, characterized by ciliopathic features including retinal degeneration. Here, we investigated BBSome function in *Drosophila melanogaster*, whose retinal photoreceptors lack cilia. We used CRISPR/Cas9 mutagenesis to generate null alleles of six of the conserved BBSome subunits and the associated regulatory molecule BBS3/ARL6. Each single mutant was viable and fertile and only the BBS1-BBS9 double mutant combination showed reduced male fertility. The BBSome mutants retained robust climbing ability and normal ciliary features in their sensory organs. However, all mutant genotypes showed reduced positive phototaxis. Locomotor recordings also demonstrated reduced light responsiveness in the mutants, with a transient suppression of activity during a light pulse in constant darkness. Fluorescently tagged wild-type BBSome subunits formed puncta in differentiating photoreceptors suggesting their association within the developing eye. In the adult mutants, a Rhodopsin 1-GFP reporter showed increased rhabdomeric fluorescence and additional puncta in the photoreceptor cell-body region which were not present in the wild-type. These findings support a non-ciliary contribution of BBSome proteins to orchestrating rhodopsin distribution and determining visual function. The altered localization of rhodopsin 1-GFP is consistent with disrupted rhodopsin trafficking or turnover, through a transport step independent of ciliary axonemes.
