## Supplemental Table 1 for "Altered visual responses in Drosophila BBSome mutants support a nonciliary role in the retina"

### Sheet: edited for biorxiv HUNC
protein name	in GMR>BBS1 bait heads	in GMR>BBS8 bait heads	in GMR>BBS9 bait heads	negative control
Atpalpha		+	+
BBS1	+	+	+
Act88F	+	+	+
Act5C	+	+	+
BBS9	+	+	+
Tm2	+	+
Tm1	+	+	+
BBS8	+	+	+
zip	+
up	+	+	+
Mf	+
nrv2	+
Msp300	+		+
Dmel\CG17816	+	+	+
CCT2	+	+	+
eys	+	+	+
Syp	+
Cpr64Aa			+
mfas	+	+	+
TFAM	+	+	+
Syn		+	+
dpy	+		+
CCT3		+	+
Ace	+	+	+
Cpr47Ef			+
Cpr76Bd			+
Pax	+	+
Jupiter	+	+	+
Nup133	+
atilla	+	+	+
BBS18		+
Unc-115a	+	+	+
